# MealTime-MS: A Machine Learning-Guided Real-Time Mass Spectrometry Analysis for Protein Identification and Efficient Dynamic Exclusion

**DOI:** 10.1101/2020.05.22.110726

**Authors:** Alexander R. Pelletier, Yun-En Chung, Zhibin Ning, Nora Wong, Daniel Figeys, Mathieu Lavallée-Adam

## Abstract

Mass spectrometry-based proteomics technologies are the prime methods for the high-throughput identification of proteins in complex biological samples. Nevertheless, there are still technical limitations that hinder the ability of mass spectrometry to identify low abundance proteins in complex samples. Characterizing such proteins is essential to provide a comprehensive understanding of the biological processes taking place in cells and tissues. Still today, most mass spectrometry-based proteomics approaches use a data-dependent acquisition strategy, which favors the collection of mass spectra from proteins of higher abundance. Since the computational identification of proteins from proteomics data is typically performed after mass spectrometry analysis, large numbers of mass spectra are typically redundantly acquired from the same abundant proteins, and little to no mass spectra are acquired for proteins of lower abundance. We therefore propose a novel supervised learning algorithm that identifies proteins in real-time as mass spectrometry data are acquired and prevents further data collection from confidently identified proteins to ultimately free mass spectrometry resources to improve the identification sensitivity of low abundance proteins. We use real-time simulations of a previously performed mass spectrometry analysis of a HEK293 cell lysate to show that our approach can identify 92.1% of the proteins detected in the experiment using 66.2% of the MS2 spectra. We also demonstrate that our approach outperforms a previously proposed method, is sufficiently fast for real-time mass spectrometry analysis, and is flexible. Finally, MealTime-MS’ efficient usage of mass spectrometry resources will provide a more comprehensive characterization of proteomes in complex samples.
