## Supplementary Table S1 for "MealTime-MS: A Machine Learning-Guided Real-Time Mass Spectrometry Analysis for Protein Identification and Efficient Dynamic Exclusion"

### Sheet: RetentionTimeCorrectionResults
Supplementary Table S1. Impact of retention time calibration on prediction accuracy
Exclusion time window around predicted retention time (w)	Number of most recent predicted retention time differences used for retention time calibration (R)	Fraction of peptides falling within mass exclusion window of predicted retention time without retention time calibration	Fraction of peptides falling within mass exclusion window of predicted retention time using retention time calibration
0.5	100	0.001488	0.116732
0.75	100	0.00227756	0.172943
1	100	0.00300638	0.296356
1.5	100	0.00458548	0.378986
2	100	0.00601275	0.457394
0.5	500	0.001488	0.117461
0.75	500	0.00227756	0.175251
1	500	0.00300638	0.301306
1.5	500	0.00458548	0.386851
2	500	0.00601275	0.47027
0.5	1000	0.001488	0.11652
0.75	1000	0.00227756	0.176101
1	1000	0.00300638	0.303978
1.5	1000	0.00458548	0.394625
2	1000	0.00601275	0.477528
0.5	5000	0.001488	0.110325
0.75	5000	0.00227756	0.164136
1	5000	0.00300638	0.283389
1.5	5000	0.00458548	0.362223
2	5000	0.00601275	0.435317
